# Robust three-dimensional expansion of human adult alveolar stem cells and SARS-CoV-2 infection

**DOI:** 10.1101/2020.07.10.194498

**Authors:** Jeonghwan Youk, Taewoo Kim, Kelly V. Evans, Young-Il Jeong, Yongsuk Hur, Seon Pyo Hong, Je Hyoung Kim, Kijong Yi, Su Yeon Kim, Kwon Joong Na, Thomas Bleazard, Ho Min Kim, Natasha Ivory, Krishnaa T. Mahbubani, Kourosh Saeb-Parsy, Young Tae Kim, Gou Young Koh, Byeong-Sun Choi, Young Seok Ju, Joo-Hyeon Lee

**Author notes:** These authors contributed equally (Jeonghwan Youk, Taewoo Kim, Kelly V. Evans, Young-Il Jeong, Yongsuk Hur, Seon Pyo Hong). **Correspondence to**, Young Seok Ju, Associate Professor, KAIST, Daejeon 34141, Republic of Korea, Joo-Hyeon Lee, Group Leader, Wellcome-MRC Cambridge Stem Cell Institute, University of Cambridge, Cambridge CB2 A0W, United Kingdom, Byeong-Sun Choi, Division head, Division of Viral Disease Research, Center for Infectious Disease Research, Korea Centers for Disease Control & Prevention, Cheongju, Republic of Korea, Gou Young Koh, Director, Center for Vascular Research, Institute of Basic Science, Daejeon 34126, Republic of Korea, Young Tae Kim, Professor, Department of Thoracic Surgery, Seoul National University Hospital, Seoul 03080, Republic of Korea.

## Abstract

Severe acute respiratory syndrome-coronavirus 2 (SARS-CoV-2), which is the cause of a present global pandemic, infects human lung alveolar cells (hACs). Characterising the pathogenesis is crucial for developing vaccines and therapeutics. However, the lack of models mirroring the cellular physiology and pathology of hACs limits the study. Here, we develop a feeder-free, long-term three-dimensional (3D) culture technique for human alveolar type 2 (hAT2) cells, and investigate infection response to SARS-CoV-2. By imaging-based analysis and single-cell transcriptome profiling, we reveal rapid viral replication and the increased expression of interferon-associated genes and pro-inflammatory genes in infected hAT2 cells, indicating robust endogenous innate immune response. Further tracing of viral mutations acquired during transmission identifies full infection of individual cells effectively from a single viral entry. Our study provides deep insights into the pathogenesis of SARS-CoV-2, and the application of long-term 3D hAT2 cultures as models for respiratory diseases.
