## Supplementary material for "Robust three-dimensional expansion of human adult alveolar stem cells and SARS-CoV-2 infection": Supplemantary Table 3

### Sheet: 3 dpi vs control
Chr	Pos	.	Ref	Alt	Gene	Subgene	AA_Change	Trinucleotide context	No. of prev. cases in 22,963 CoV-2 sequences (GISAID, as of May 13, 2020)	INFO	D0_hBO_1	D0_hBO_2	D1_hAO_1	D1_hAO_2	D1_hAO_3	D2_hBO_1	D3_hBO_1	D3_hBO_2	D3_hBO_3	D3_hAO_1	D3_hAO_2
NC_045512.2	493	.	U	C	ORF1ab	nsp1	A76A	CUC	0	ref_reads;var_reads;VAF	15;0;0.0	190;1;0.005	691;3;0.004	720;0;0.0	608;4;0.007	1490;0;0.0	3;0;0.0	155;0;0.0	540;48;0.082	985;3;0.003	950;0;0.0
NC_045512.2	925	.	C	U	ORF1ab	nsp2	D220D	ACU	0	ref_reads;var_reads;VAF	23;0;0.0	189;0;0.0	696;0;0.0	716;0;0.0	594;1;0.002	1570;92;0.055	3;0;0.0	199;0;0.0	820;0;0.0	966;0;0.0	930;0;0.0
NC_045512.2	1342	.	C	U	ORF1ab	nsp2	Y359Y	ACU	2	ref_reads;var_reads;VAF	26;0;0.0	142;0;0.0	636;0;0.0	652;0;0.0	543;0;0.0	1511;0;0.0	10;0;0.0	102;4;0.038	889;0;0.0	868;2;0.002	819;0;0.0
NC_045512.2	1357	.	U	A	ORF1ab	nsp2	A364A	CUG	0	ref_reads;var_reads;VAF	26;0;0.0	113;0;0.0	658;0;0.0	652;0;0.0	549;0;0.0	1141;22;0.019	8;0;0.0	49;0;0.0	726;0;0.0	878;0;0.0	839;0;0.0
NC_045512.2	1820	.	G	A	ORF1ab	nsp2	G519S	AGG	17	ref_reads;var_reads;VAF	19;0;0.0	29;0;0.0	664;0;0.0	659;0;0.0	545;0;0.0	363;102;0.219	3;0;0.0	61;0;0.0	523;0;0.0	854;0;0.0	803;0;0.0
NC_045512.2	3177	.	C	U	ORF1ab	nsp3	P971L	CCU	6	ref_reads;var_reads;VAF	15;0;0.0	8;0;0.0	614;0;0.0	632;1;0.002	524;0;0.0	46;0;0.0	0;0;0.0	7;0;0.0	64;174;0.731	793;1;0.001	746;0;0.0
NC_045512.2	5876	.	A	G	ORF1ab	nsp3	N1871D	AAA	0	ref_reads;var_reads;VAF	18;0;0.0	12;0;0.0	604;4;0.007	600;2;0.003	488;5;0.01	58;0;0.0	0;0;0.0	65;15;0.188	536;0;0.0	758;6;0.008	726;4;0.005
NC_045512.2	9384	.	C	U	ORF1ab	nsp4	A3040V	GCU	0	ref_reads;var_reads;VAF	15;0;0.0	21;0;0.0	483;0;0.0	458;0;0.0	417;0;0.0	94;2;0.021	0;0;0.0	17;4;0.19	299;0;0.0	563;0;0.0	534;0;0.0
NC_045512.2	11061	.	A	G	ORF1ab	nsp6	Q3599R	CAA	0	ref_reads;var_reads;VAF	7;0;0.0	9;0;0.0	488;3;0.006	448;4;0.009	400;3;0.007	75;0;0.0	0;0;0.0	8;0;0.0	327;0;0.0	549;8;0.014	515;7;0.013
NC_045512.2	13389	.	U	G	ORF1ab	nsp10	M4375R	AUG	0	ref_reads;var_reads;VAF	13;0;0.0	17;0;0.0	509;1;0.002	475;2;0.004	429;1;0.002	99;19;0.161	0;0;0.0	9;0;0.0	359;1;0.003	603;8;0.013	519;8;0.015
NC_045512.2	15328	.	C	U	ORF1ab	RdRP	L5022F	GCU	2	ref_reads;var_reads;VAF	17;0;0.0	10;0;0.0	504;0;0.0	483;0;0.0	423;0;0.0	59;3;0.048	0;0;0.0	7;0;0.0	310;0;0.0	611;0;0.0	568;1;0.002
NC_045512.2	17052	.	U	G	ORF1ab	helicase	V5596V	UUG	0	ref_reads;var_reads;VAF	8;0;0.0	9;0;0.0	494;0;0.0	493;0;0.0	433;0;0.0	77;0;0.0	1;0;0.0	20;0;0.0	99;182;0.648	591;0;0.0	565;0;0.0
NC_045512.2	22206	.	A	G	S	S glycoprotein	D215G	GAU	1	ref_reads;var_reads;VAF	10;0;0.0	25;0;0.0	1223;29;0.023	1210;22;0.018	1019;31;0.03	96;0;0.0	1;0;0.0	15;0;0.0	423;2;0.005	1189;26;0.021	1244;28;0.022
NC_045512.2	23277	.	C	U	S	S glycoprotein	T572I	ACU	7	ref_reads;var_reads;VAF	21;0;0.0	43;0;0.0	1224;17;0.014	1207;14;0.011	1022;15;0.014	262;1;0.004	1;0;0.0	16;0;0.0	735;1;0.001	1203;11;0.009	1222;17;0.014
NC_045512.2	23586	.	A	G	S	S glycoprotein	Q675R	CAG	2	ref_reads;var_reads;VAF	27;0;0.0	16;0;0.0	1215;0;0.0	1214;0;0.0	1048;1;0.001	69;51;0.425	7;0;0.0	20;0;0.0	564;1;0.002	1205;2;0.002	1221;1;0.001
NC_045512.2	23707	.	C	U	S	S glycoprotein	P715P	CCA	3	ref_reads;var_reads;VAF	14;0;0.0	12;0;0.0	1198;42;0.034	1153;50;0.042	997;45;0.043	102;8;0.073	1;0;0.0	42;0;0.0	531;10;0.018	1186;44;0.036	1214;46;0.037
NC_045512.2	23777	.	A	G	S	S glycoprotein	T739A	UAC	0	ref_reads;var_reads;VAF	24;0;0.0	13;0;0.0	1253;1;0.001	1238;0;0.0	1074;0;0.0	118;0;0.0	1;0;0.0	33;0;0.0	498;50;0.091	1257;2;0.002	1295;0;0.0
NC_045512.2	25600	.	C	U	ORF3a	ORF3a	Q70*	GCA	0	ref_reads;var_reads;VAF	22;0;0.0	45;0;0.0	2061;0;0.0	2006;0;0.0	1865;2;0.001	613;0;0.0	10;0;0.0	114;9;0.073	447;0;0.0	2055;0;0.0	2145;0;0.0
NC_045512.2	28880	.	A	G	N	N	R203G	UAG	0	ref_reads;var_reads;VAF	15;0;0.0	96;0;0.0	7294;11;0.002	7356;1;0.0	7196;20;0.003	995;1;0.001	5;0;0.0	161;13;0.075	1450;0;0.0	7168;2;0.0	6926;6;0.001
NC_045512.2	29149	.	C	U	N	N	I292I	UCA	3	ref_reads;var_reads;VAF	17;0;0.0	42;0;0.0	7322;1;0.0	7276;0;0.0	7309;1;0.0	505;13;0.025	2;0;0.0	54;0;0.0	1926;0;0.0	7190;2;0.0	6992;1;0.0
